# Simple models of non-random mating and environmental transmission bias standard human genetics statistical methods

**DOI:** 10.1101/2024.10.16.618755

**Authors:** Richard Border, Jeremy Wang, Christa Caggiano, Sriram Sankararaman, Andrew J. Schork, Patrick Turley, Alexander S. Young, Daniel J. Benjamin, Andy W. Dahl, Noah Zaitlen

**Affiliations:** Department of Neurology, David Geffen School of Medicine, University of California, Los Angeles; Los Angeles, 90095, United States; Department of Computer Science, University of California, Los Angeles; Los Angeles, 90095, United States; Department of Computational Medicine, David Geffen School of Medicine, University of California, Los Angeles; Los Angeles, 90095, United States; Bioinformatics Interdepartmental Program, University of California, Los Angeles; Los Angeles, 90095, United States; Institute for Genomic Health, Icahn School of Medicine at Mount Sinai, New York, 10029, United States; Department of Human Genetics, University of California, Los Angeles; Los Angeles, 90095, United States; Institute of Biological Psychiatry, Mental Health Center Sct Hans, Copenhagen University Hospital–Mental Health Services CPH, 2100 Copenhagen, Denmark; Globe Institute, University of Copenhagen, 1350 Copenhagen, Denmark; Neurogenomics Division, The Translational Genomics Research Institute, Phoenix, 85004, United States; Department of Economics, University of Southern California; Los Angeles, 90089, United States; Center for Economic and Social Research, University of Southern California; Los Angeles, 90089, United States; Anderson School of Management, University of California Los Angeles; Los Angeles, 90095, United States; National Bureau of Economic Research; Cambridge, 02138, United States; Section of Genetic Medicine, Department of Medicine, University of Chicago; Chicago, 60637, United States

## Abstract

There is recognition among human complex-trait geneticists that not only are many common assumptions made for the sake of statistical tractability (e.g., random mating, independence of parent/offspring environments) unlikely to apply in many contexts, but that methods reliant on such assumptions can yield misleading results, even in large samples. Investigations of the consequences of violating these assumptions so far have focused on individual perturbations operating in isolation. Here, we analyze widely used estimators of genetic architectural parameters, including LD-score regression and both population-based and within-family GWAS, across a broad array of perturbations to classical assumptions, such as multivariate assortative mating and vertical transmission (parental effects on offspring phenotypes not mediated by genetic inheritance). We find that widely-used statistical approaches are unreliable across a broad range of perturbations, and that structural sources of confounding often operate synergistically to distort conclusions. For example, mild multivariate assortative mating and vertical transmission together can dramatically inflate heritability estimates and GWAS false positive rates. Further, GWAS will become progressively more polluted by off-target associations as sample sizes increase. Given these challenges, we introduce *xftsim*, a forward time simulation library capable of modeling a wide range of genetic architectures, mating regimes, and transmission dynamics, to facilitate the systematic comparison of existing approaches and the development of robust methods. Together, our findings illustrate the importance of comprehensive sensitivity analysis and present a valuable tool for future research.
