## Supplementary Tables S1-S3 for "Simple models of non-random mating and environmental transmission bias standard human genetics statistical methods": S1.csv

Phenotype	Primary fields	Supplementary fields	Notes
HbA1C	f.30750.E.0	f.74.E.0 (fasting); f.137.E.0; f.20003.E.* (statins)
glucose	f.30740.E.0	f.74.E.0 (fasting); f.137.E.0; f.20003.E.* (statins)
triglycerides	f.30870.E.0	f.74.E.0 (fasting); f.137.E.0; f.20003.E.* (statins)
LDL	f.30780.E.0	f.74.E.0 (fasting); f.137.E.0; f.20003.E.* (statins)
eduyears	f.6138.A.*; f.845.E.0	See Supplemental Code for details
fiq_score_scaled	f.20016.E.0; f.20191.0.0		excluded from complete-case CCA
fathers_age	f.1807.E.0; f.2946.E.0
mothers_age	f.1845.E.0; f.3526.E.0
number_full_brothers	f.1873.E.0
number_full_sisters	f.1883.E.0
diastolic	f.4079.E.A
systolic	f.4080.E.A
pulse	f.102.E.A
pw_peak_to_peak_time	f.4196.E.0		excluded from complete-case CCA
pw_reflection_index	f.4195.E.0		excluded from complete-case CCA
grip_strength_left	f.46.E.0
grip_strength_right	f.47.E.0
waist_circumference	f.48.E.0
hip_circumference	f.49.E.0
standing_height	f.50.E.0
seated_height	f.51.E.0
weight	f.21002.E.0
bmi	f.21001.E.0
heel_bmd_tscore	f.77.0.0;f.78.0.0		averaged; excluded from complete-case CCA
heel_qui	f.3147.0.0;f.78.0.0		excluded from complete-case CCA
body_fat_percentage	f.23099.E.0
basal_metabolic_rate	f.23105.E.0
FVC_zscore	f.20256.0.0
FEV1_zscore	f.20257.0.0
PEF	f.3064.E.A		averaged across three measurements at earliest timepoint
logMAR_final_left	f.5208.0.0		excluded from complete-case CCA
logMAR_final_right	f.5201.0.0		excluded from complete-case CCA
SRT_left	f.20019.E.0		excluded from complete-case CCA
SRT_right	f.20021.E.0		excluded from complete-case CCA
birth_weight	f.20022.E.0		excluded from complete-case CCA
waist_hip_ratio	f.48.E.0; f.49.E.0
neuroticism_score	f.20127.0.0
self_reported_health	f.2178.E.0		reverse scored by subtracting score from four
lifetime_sexual_partners	f.2149.A.0
alcohol_intake_frequency	f.1558.E.0
max_daily_cigarettes	f.1558.E.0		excluded from complete-case CCA
ever_smoker	f.2887.*.0;f.3456.*.0		maximum across timepoints
sleep_duration	f.1160.E.0
evening_chronotype	f.1180.E.0
met_physical_activity	f.22040.0.0
age_at_menarche	f.2714.E.0		only measured in females
